# Muscle group specific transcriptomic and DNA methylation differences related to developmental patterning in FSHD

**DOI:** 10.1101/2021.09.28.462147

**Authors:** Katherine Williams, Xiangduo Kong, Nam Viet Nguyen, Cassandra McGill, Rabi Tawil, Kyoko Yokomori, Ali Mortazavi

## Abstract

Muscle groups throughout the body are specialized in function and are specified during development by position specific gene regulatory networks. In developed tissue, myopathies affect muscle groups differently. Facioscapulohumeral muscular dystrophy, FSHD, affects upper body and tibialis anterior (TA) muscles earlier and more severely than others such as quadriceps. To investigate an epigenetic basis for susceptibility of certain muscle groups to disease, we perform DNA methylation and RNA sequencing on primary patient derived myoblasts from TA and quadricep for both control and FSHD2 as well as RNA-seq for myoblasts from FSHD1 deltoid, bicep and TA over a time course of differentiation. We find that TA and quadricep retain methylation and expression differences in transcription factors that are key to muscle group specification during embryogenesis. FSHD2 patients have differences in DNA methylation and expression related to SMCHD1 mutations and FGF signaling. Genes induced specifically in FSHD are more highly expressed in commonly affected muscle groups. We find a set of genes that distinguish more susceptible muscle groups including development-associated TFs and genes involved in WNT signaling. Adult muscle groups therefore retain transcriptional and DNA methylation differences associated with development, which may contribute to susceptibility in FSHD.
