## Supplementary material for "Muscle group specific transcriptomic and DNA methylation differences related to developmental patterning in FSHD": Table S3: TableS3.MotifEnrichment.xlsx

### Sheet: Sheet1
Enrichment of motifs from Yin2017 in FSHD-induced gene promoters
rank	motif_ID	motif_alt_ID	consensus	p-value	adj_p-value	E-value	tests	FASTA_max	pos	neg	PWM_min	TP	%TP	FP	%FP
1	DUXA-eDBD-methyl-1		TRAYYTAATCA	5.98e-40	1.96e-36	3.51e-33	3279	74	74	32268	3.97	41	55.41	1104	3.42
2	DUXA-eDBD-1		TRAYBTAATCA	7.48e-26	1.39e-22	2.49e-19	1863	74	74	32268	1.11	36	48.65	1746	5.41
3	MIXL1-FL-1		TAATYNRATTA	1.83e-16	8.3e-13	1.48e-09	4526	74	74	32268	2	29	39.19	1987	6.16
4	MIXL1-FL-methyl-1		TAATYNRATTA	4.4e-14	1.12e-10	2e-07	2549	74	74	32268	1.17	28	37.84	2264	7.02
5	PROP1-eDBD-1		TAATTDVRTTA	1.06e-12	7.17e-09	1.28e-05	6744	74	74	32268	1.02	43	58.11	6515	20.19
6	PHOX2B-FL-methyl-1		TAATTARATTA	9.38e-11	2.96e-07	0.000529	3156	74	74	32268	1.13	27	36.49	2889	8.95
7	BACH2-eDBD-1		DWANCATGASTCATSNTWH	5.11e-09	7.61e-06	0.0136	1490	74	74	32268	12.5	10	13.51	326	1.01
8	PHOX2B-FL-1		TAATTARATTA	3.49e-09	8.41e-06	0.015	2407	74	74	32268	1.68	19	25.68	1626	5.04
9	NR4A1-eDBD-methyl-1		NAAAGGTCAN	2.96e-09	1.63e-05	0.0292	5505	74	74	32268	7.14	14	18.92	779	2.41
10	PROP1-eDBD-methyl-1		TAATTVSRTTA	3.81e-09	1.8e-05	0.0322	4736	74	74	32268	1.34	25	33.78	2927	9.07
11	SREBF2-eDBD-methyl-1		ATCAGGTGAT	5.33e-09	4.03e-05	0.0719	7549	74	74	32268	48.7	7	9.46	100	0.31
12	FOXI1-FL-methyl-1		AAYRTAAACAAT	3.38e-09	5.13e-05	0.0917	15187	74	74	32268	1.08	58	78.38	14407	44.65
13	SREBF1-eDBD-methyl-1		RTCAGGTGAT	7.34e-09	5.49e-05	0.0981	7479	74	74	32268	50.7	7	9.46	105	0.33
14	OTX1-FL-1		HTAATCCBHH	1.37e-08	0.000118	0.212	8610	74	74	32268	1.42	31	41.89	4726	14.65
15	NR4A1-eDBD-1		TAAAGGTCAH	4.67e-08	0.000132	0.235	2823	74	74	32268	11.6	14	18.92	974	3.02
16	PAX4-eDBD-3		NAATTASNVNNNVYTAATTD	1.2e-07	0.000312	0.558	2605	74	74	32268	1.06	21	28.38	2487	7.71
17	NR2E1-FL-methyl-1		NDAAGTCAN	2.39e-08	0.000333	0.595	13932	74	74	32268	2.04	13	17.57	770	2.39
18	NR2E1-FL-1		HDAAGTCAH	2.54e-08	0.000336	0.601	13260	74	74	32268	2.26	13	17.57	774	2.4
19	PHOX2A-eDBD-1		SYAATTAV	1.12e-07	0.000369	0.66	3290	74	74	32268	1.01	24	32.43	3213	9.96
20	DRGX-eDBD-methyl-1		YYAATTAN	1.36e-07	0.000491	0.877	3613	74	74	32268	1.03	24	32.43	3246	10.06
21	NR4A1-eDBD-methyl-2		BAAAGGTCAN	1.16e-07	0.000688	1.23	5953	74	74	32268	6.68	13	17.57	884	2.74
22	SPDEF-eDBD-methyl-1		NAMCAGGATGYD	8.9e-08	0.00073	1.3	8208	74	74	32268	14.1	8	10.81	235	0.73
23	BACH2-eDBD-methyl-1		AWANCATGASTCATSVTWW	1.38e-06	0.00105	1.88	760	74	74	32268	1.68	10	13.51	605	1.87
24	OTX1-FL-methyl-1		HTAATCCYYH	1.98e-07	0.00152	2.72	7667	74	74	32268	1.04	37	50	7237	22.43
25	LHX4-FL-methyl-1		BTAATTAN	4.43e-07	0.0016	2.86	3612	74	74	32268	1.17	19	25.68	2215	6.86
26	POU2F2-eDBD-methyl-2		WTGMATATKCAW	2.66e-07	0.00171	3.06	6445	74	74	32268	1.02	34	45.95	6315	19.57
27	NR4A2-eDBD-methyl-1		BAAAGGTCAN	2.42e-07	0.0021	3.75	8672	74	74	32268	5.16	13	17.57	944	2.93
28	IRF8-FL-methyl-1		RYGAAACYGAAACTR	9.02e-07	0.00243	4.34	2696	74	74	32268	3.4	14	18.92	1248	3.87
29	NR4A1-eDBD-2		NAAAGGTCAN	3.18e-07	0.00256	4.58	8088	74	74	32268	7.15	13	17.57	967	3
30	HNF4A-eDBD-methyl-2		RRGGTCAAAGTCCAH	2.65e-06	0.00257	4.59	971	74	74	32268	10.9	7	9.46	259	0.8
31	PBX1-FL-methyl-1		KTGATTGAYG	5.5e-07	0.0027	4.82	4907	74	74	32268	1.45	21	28.38	2727	8.45
32	NR4A2-eDBD-1		NAAAGGTCAH	3.89e-07	0.00355	6.35	9148	74	74	32268	3.03	17	22.97	1755	5.44
33	POU3F4-eDBD-5		DWATGCRCATMW	1.17e-06	0.00485	8.67	4144	74	74	32268	1.63	16	21.62	1684	5.22
34	NR1I3-FL-1		RTGAACTTT	8.46e-07	0.00539	9.63	6389	74	74	32268	1.71	21	28.38	2800	8.68
Enrichment of motifs from JASPAR2020 (human only) in FSHD-induced gene promoters
rank	motif_ID	motif_alt_ID	consensus	p-value	adj_p-value	E-value	tests	FASTA_max	pos	neg	PWM_min	TP	%TP	FP	%FP
1	MA0468.1	DUX4	TAAYYYAATCA	8.75e-48	3.2e-44	2.66e-41	3662	74	74	32268	5.88	43	58.11	847	2.62
2	MA0884.1	DUXA	NTRAYYTAATCAD	5e-39	2.03e-35	1.69e-32	4065	74	74	32268	3.44	40	54.05	1065	3.3
3	MA0712.1	OTX2	YTAATCCB	6.24e-14	4.81e-10	4e-07	7706	74	74	32268	1.2	40	54.05	5146	15.95
4	MA0158.1	HOXA5	CDBWAATK	2.44e-11	1.38e-07	0.000114	5644	74	74	32268	1.49	18	24.32	1051	3.26
5	MA0829.2	SREBF1(var.2)	DNATCACSTGATNH	5.2e-11	4.36e-07	0.000363	8387	74	74	32268	103	7	9.46	49	0.15
6	MA1124.1	ZNF24	CATTCATTCATTC	1.32e-10	6.82e-07	0.000567	5183	74	74	32268	2.52	29	39.19	3408	10.56
7	MA1101.2	BACH2	DWANCATGASTCATSNTWH	5.11e-09	7.61e-06	0.00633	1490	74	74	32268	12.5	10	13.51	326	1.01
8	MA0714.1	PITX3	NYTAATCCC	2.5e-09	2.09e-05	0.0174	8389	74	74	32268	1.12	39	52.7	6819	21.13
9	MA1644.1	NFYC	RDCCAATCASN	5.02e-09	3.88e-05	0.0322	7716	74	74	32268	1.82	32	43.24	4816	14.93
10	MA0472.1	EGR2	SHYMCRCCCACRCMC	8.52e-09	0.000187	0.156	21982	74	74	32268	292	12	16.22	572	1.77
11	MA0711.1	OTX1	HTAATCCS	4.61e-08	0.000268	0.223	5817	74	74	32268	1.22	26	35.14	3577	11.09
12	MA1152.1	SOX15	CYWTTGTTHW	1.92e-08	0.000294	0.245	15325	74	74	32268	1.02	58	78.38	14974	46.41
13	MA0901.2	HOXB13	WDCCAATAAAAWWW	3.56e-08	0.000318	0.264	8930	74	74	32268	1.01	43	58.11	8884	27.53
14	MA0713.1	PHOX2A	TAATYYAATTA	6.61e-08	0.000336	0.279	5078	74	74	32268	1.23	28	37.84	4186	12.97
15	MA0782.2	PKNOX1	NNTGAGTGACAGVNN	4.59e-08	0.000529	0.439	11519	74	74	32268	53.1	8	10.81	215	0.67
16	MA0477.1	FOSL1	RRTGASTCAKV	1.4e-07	0.000758	0.63	5413	74	74	32268	20	11	14.86	599	1.86
17	MA0060.3	NFYA	RRCCAATCAGM	1.66e-07	0.00112	0.933	6761	74	74	32268	1.23	33	44.59	5877	18.21
18	MA0046.2	HNF1A	DRTTAATNATTAACN	5.57e-07	0.00158	1.31	2841	74	74	32268	1.17	20	27.03	2485	7.7
19	MA0841.1	NFE2	VATGACTCATS	2.05e-06	0.00286	2.38	1395	74	74	32268	5.42	11	14.86	791	2.45
20	MA1112.2	NR4A1	NNAAAGGTCANN	3.17e-07	0.00298	2.48	9410	74	74	32268	1.68	30	40.54	5102	15.81
21	MA0491.1	JUND	DRTGASTCATS	8.46e-07	0.00398	3.31	4714	74	74	32268	23.2	8	10.81	319	0.99
22	MA1534.1	NR1I3	RTGAACTTT	8.46e-07	0.00539	4.48	6389	74	74	32268	1.71	21	28.38	2800	8.68
23	MA0715.1	PROP1	TAATYWAATTA	1.52e-06	0.00571	4.75	3764	74	74	32268	1.77	20	27.03	2651	8.22
24	MA0706.1	MEOX2	DSTAATTAWN	1.65e-06	0.0062	5.15	3770	74	74	32268	1.23	16	21.62	1729	5.36
25	MA0491.2	JUND	NNATGACTCATNN	1.8e-06	0.00878	7.29	4902	74	74	32268	6.97	11	14.86	780	2.42
26	MA0072.1	RORA(var.2)	NWWAWBTAGGTCAR	6.84e-06	0.00968	8.05	1422	74	74	32268	1.37	13	17.57	1281	3.97
27	MA0153.2	HNF1B	GTTAATNATTAAY	5.26e-06	0.0102	8.48	1949	74	74	32268	2.11	12	16.22	1056	3.27
