## Supplementary material for "Muscle group specific transcriptomic and DNA methylation differences related to developmental patterning in FSHD": Table S7: TableS7.SusceptibleGenes.csv

Gene	UpDown	Gene_ID	Gene_Name	logFC_TAvQ	PValue_TAvQ	logFC_BvD	PValue_BvD
ENSG00000005073.5_HOXA11	Up	ENSG00000005073.5	HOXA11	1.035463417	0.000243391	1.072910454	0.000381037
ENSG00000105205.6_CLC	Up	ENSG00000105205.6	CLC	4.213734588	0.004723682	4.193944326	0.002283469
ENSG00000109062.11_SLC9A3R1	Up	ENSG00000109062.11	SLC9A3R1	1.249156867	5.98E-05	1.18310478	0.000263314
ENSG00000111305.18_GSG1	Up	ENSG00000111305.18	GSG1	2.55281932	1.58E-08	1.188305497	0.001863969
ENSG00000135903.19_PAX3	Up	ENSG00000135903.19	PAX3	1.49439492	1.81E-05	1.48221464	3.45E-05
ENSG00000138829.11_FBN2	Up	ENSG00000138829.11	FBN2	1.61896819	0.000230824	1.699839134	0.000234504
ENSG00000145287.10_PLAC8	Up	ENSG00000145287.10	PLAC8	2.077755548	0.000171552	1.876997164	0.001118123
ENSG00000145861.7_C1QTNF2	Up	ENSG00000145861.7	C1QTNF2	1.421865379	5.90E-07	1.140830822	5.37E-05
ENSG00000146281.5_PM20D2	Up	ENSG00000146281.5	PM20D2	1.128988052	0.003609428	1.158548915	0.005256773
ENSG00000150556.16_LYPD6B	Up	ENSG00000150556.16	LYPD6B	2.010998512	0.001359718	1.823758468	0.005380762
ENSG00000156675.15_RAB11FIP1	Up	ENSG00000156675.15	RAB11FIP1	1.352423156	4.15E-05	1.18454948	0.000479958
ENSG00000158246.7_FAM46B	Up	ENSG00000158246.7	FAM46B	2.27932499	4.04E-06	1.21024911	0.005722132
ENSG00000163762.6_TM4SF18	Up	ENSG00000163762.6	TM4SF18	2.227274774	3.44E-06	1.225163618	0.005333251
ENSG00000163909.7_HEYL	Up	ENSG00000163909.7	HEYL	1.848807677	6.92E-05	1.194001111	0.008087995
ENSG00000167191.11_GPRC5B	Up	ENSG00000167191.11	GPRC5B	1.146436733	9.39E-05	1.083417811	0.00041924
ENSG00000170684.8_ZNF296	Up	ENSG00000170684.8	ZNF296	1.854928857	0.007528503	2.2523105	0.002261004
ENSG00000176302.12_FOXR1	Up	ENSG00000176302.12	FOXR1	4.607227698	0.007735998	3.913629764	0.005593972
ENSG00000180914.10_OXTR	Up	ENSG00000180914.10	OXTR	1.503476381	0.000891577	1.601128865	0.000848123
ENSG00000183691.4_NOG	Up	ENSG00000183691.4	NOG	1.648092003	0.00321535	1.507974097	0.009707106
ENSG00000187123.14_LYPD6	Up	ENSG00000187123.14	LYPD6	1.80276509	9.81E-05	1.487339172	0.001579129
ENSG00000214357.8_NEURL1B	Up	ENSG00000214357.8	NEURL1B	1.66880618	0.000136691	1.397083543	0.0018388
ENSG00000227467.3_RP11-169D4.1	Up	ENSG00000227467.3	RP11-169D4.1	2.312740719	0.001461043	2.689308591	0.000729119
ENSG00000240990.9_HOXA11-AS1	Up	ENSG00000240990.9	HOXA11-AS1	1.00599232	0.002628044	1.724184184	1.51E-05
ENSG00000245522.2_RP11-540A21.2	Up	ENSG00000245522.2	RP11-540A21.2	1.742222633	0.00119934	1.820508558	0.00114702
ENSG00000261723.1_CTD-2196E14.3	Up	ENSG00000261723.1	CTD-2196E14.3	4.283778611	0.004849289	4.022358565	0.003049318
ENSG00000275874.1_NCRNA00162	Up	ENSG00000275874.1	NCRNA00162	1.757362527	0.001827149	2.625167183	7.16E-05
ENSG00000276107.1_CTD-2033D15.2	Up	ENSG00000276107.1	CTD-2033D15.2	1.279741333	0.001246643	1.348938732	0.001275113
ENSG00000281613.2_RP11-506B6.7	Up	ENSG00000281613.2	RP11-506B6.7	3.850998557	0.006820088	5.339591044	0.000657826
ENSG00000019991.16_HGF	Down	ENSG00000019991.16	HGF	-2.978751747	7.69E-07	-1.854933793	0.001766904
ENSG00000078053.16_AMPH	Down	ENSG00000078053.16	AMPH	-2.220772102	6.87E-06	-1.527388243	0.001709933
ENSG00000112096.17_SOD2	Down	ENSG00000112096.17	SOD2	-1.197575147	0.009915144	-1.725591747	0.001520971
ENSG00000121552.3_CSTA	Down	ENSG00000121552.3	CSTA	-1.730294505	0.000152006	-1.306761157	0.006209517
ENSG00000123572.16_NRK	Down	ENSG00000123572.16	NRK	-3.04616719	0.001572523	-2.7844107	0.007053109
ENSG00000123610.4_TNFAIP6	Down	ENSG00000123610.4	TNFAIP6	-2.338398226	3.68E-09	-1.17498205	0.001173082
ENSG00000128482.15_RNF112	Down	ENSG00000128482.15	RNF112	-1.619409739	0.005371314	-1.679856277	0.005552661
ENSG00000134201.10_GSTM5	Down	ENSG00000134201.10	GSTM5	-1.774378357	0.007347151	-2.090067043	0.004245256
ENSG00000139910.19_NOVA1	Down	ENSG00000139910.19	NOVA1	-1.368320328	0.001553094	-1.348903531	0.003785442
ENSG00000143995.19_MEIS1	Down	ENSG00000143995.19	MEIS1	-1.368799989	2.36E-07	-1.131847017	3.72E-05
ENSG00000151025.9_GPR158	Down	ENSG00000151025.9	GPR158	-3.790485458	3.82E-05	-2.648738181	0.001854404
ENSG00000152527.13_PLEKHH2	Down	ENSG00000152527.13	PLEKHH2	-1.847530539	0.000101416	-1.275036579	0.007915439
ENSG00000157214.13_STEAP2	Down	ENSG00000157214.13	STEAP2	-2.117791494	1.07E-08	-1.050091828	0.001944294
ENSG00000163219.11_ARHGAP25	Down	ENSG00000163219.11	ARHGAP25	-1.931602715	0.001602255	-1.638438821	0.008881246
ENSG00000163536.12_SERPINI1	Down	ENSG00000163536.12	SERPINI1	-1.733588973	4.98E-08	-1.047374727	0.0006023
ENSG00000165061.14_ZMAT4	Down	ENSG00000165061.14	ZMAT4	-2.552982441	0.006472558	-2.948700865	0.003047936
ENSG00000165379.13_LRFN5	Down	ENSG00000165379.13	LRFN5	-2.254279226	0.009198268	-3.072257301	0.001113164
ENSG00000166922.8_SCG5	Down	ENSG00000166922.8	SCG5	-2.015938795	1.20E-06	-1.754196303	6.05E-05
ENSG00000168779.19_SHOX2	Down	ENSG00000168779.19	SHOX2	-3.446191584	3.91E-10	-1.369999096	0.00238538
ENSG00000183049.12_CAMK1D	Down	ENSG00000183049.12	CAMK1D	-1.179304246	0.006993374	-1.266916157	0.008295397
ENSG00000183807.7_FAM162B	Down	ENSG00000183807.7	FAM162B	-4.90770514	3.73E-06	-2.961194818	0.002427776
ENSG00000224189.7_HAGLR	Down	ENSG00000224189.7	HAGLR	-3.557715172	0.000632178	-3.519770762	0.000377106
ENSG00000224577.1_AC017048.4	Down	ENSG00000224577.1	AC017048.4	-2.352134445	0.002731912	-1.921179555	0.007258299
ENSG00000243649.8_CFB	Down	ENSG00000243649.8	CFB	-2.858796809	0.000115038	-2.351056932	0.003050931
ENSG00000250786.1_CTD-2001E22.2	Down	ENSG00000250786.1	CTD-2001E22.2	-1.077951761	0.000290576	-1.185361968	0.000339936
ENSG00000260822.1_GS1-358P8.4	Down	ENSG00000260822.1	GS1-358P8.4	-1.479457912	0.001634936	-1.285804695	0.008218283
ENSG00000266835.5_RP11-838N2.4	Down	ENSG00000266835.5	RP11-838N2.4	-2.875150354	0.002393737	-2.280901551	0.00967412
